# The degree of subgenome expression bias in *B. napus* changes between cultivars, tissues and across time

**DOI:** 10.64898/2026.06.01.728460

**Authors:** Hugh Woolfenden, Rachel Wells, Richard J. Morris

**Affiliations:** Computational and Systems Biology, John Innes Centre, Norwich Research Park, Norwich NR4 7UH, UK; Crop Genetics, John Innes Centre, Norwich Research Park, Norwich NR4 7UH, UK

**Keywords:** Homoeologue Expression Bias, Genome dominance, *Brassica napus*, Oilseed rape, Polyploid, Transcriptomics, Time series

## Abstract

Most extant plants show evidence of past polyploidization events in their genomes. Allopolyploids arise from hybridisation, resulting in the polyploid genome comprising subgenomes from different ancestors. Subsequent adaptation to their environment or selection pressure for specific traits has led to several allopolyploids exhibiting an unequal contribution from their subgenomes to their phenotype. Given the diversity of cultivars grown for different environments, it is possible that the associated regulatory changes may have given rise to different subgenome expression biases. Likewise, different tissues and developmental stages have distinct expression profiles that may correspond more strongly to one subgenome over the other(s). Here, we investigate different metrics for quantifying the contribution of each subgenome in space (tissue) and time (development) in cultivars of *Brassica napus*. *Brassica napus* has two subgenomes, A and C, from its ancestors *Brassica rapa* (A) and *Brassica oleracea* (C). We find that the C genome has higher overall expression than the A genome, whereas the average expression per gene is higher for the A genome. Direct comparison of homoeologous pairs reveals higher expression of genes on the C genome. We find that the degree of expression bias can change between cultivars, tissues and across time with bias quantification being strongly dependent on the metric. These findings help explain contradictory reports on expression bias and genome dominance.

**Significance statement:** We demonstrate how different metrics of expression bias between subgenomes in polyploids can lead to conflicting inferences. We show that expression can be viewed as either A or C-biased, yet the differences are small, calling into question the relevance of subgenome dominance and expression bias in *B. napus*.
