## Supplementary material for "The degree of subgenome expression bias in *B. napus* changes between cultivars, tissues and across time": Table S2

### Sheet: Table-S2
Accession	Tissue	Bias	GO term	GO ID	GO source	P-value	Fold enrichment
Stellar	Apex	C	nucleosome	GO:0000786	GO:CC	0.00847	10.33
Stellar	Apex	C	structural constituent of chromatin	GO:0030527	GO:MF	0.0024	11.85
Stellar	Apex	C	structural molecule activity	GO:0005198	GO:MF	0.0488	3.11
Stellar	Leaf	A	cytosol	GO:0005829	GO:CC	0.000579	1.77
Stellar	Leaf	A	intracellular anatomical structure	GO:0005622	GO:CC	0.00952	1.19
Stellar	Leaf	A	plasma membrane	GO:0005886	GO:CC	0.0134	1.71
Zhongshuang11	Leaf	A	chromocenter	GO:0010369	GO:CC	0.0255	29.15
Zhongshuang11	Leaf	A	structural molecule activity	GO:0005198	GO:MF	0.0034	4.2
